# Early diverging fungus *Mucor circinelloides* lacks centromeric histone CENP-A and displays a mosaic of point and regional centromeres

**DOI:** 10.1101/706580

**Authors:** María Isabel Navarro-Mendoza, Carlos Pérez-Arques, Shweta Panchal, Francisco E. Nicolás, Stephen J. Mondo, Promit Ganguly, Jasmyn Pangilinan, Igor V. Grigoriev, Joseph Heitman, Kaustuv Sanyal, Victoriano Garre

## Abstract

Centromeres are rapidly evolving across eukaryotes, despite performing a conserved function to ensure high fidelity chromosome segregation. CENP-A chromatin is a hallmark of a functional centromere in most organisms. Due to its critical role in kinetochore architecture, the loss of CENP-A is tolerated in only a few organisms, many of which possess holocentric chromosomes. Here, we characterize the consequence of the loss of CENP-A in the fungal kingdom. *Mucor circinelloides*, an opportunistic human pathogen, lacks CENP-A along with the evolutionarily conserved CENP-C, but assembles a monocentric chromosome with a localized kinetochore complex throughout the cell cycle. Mis12 and Dsn1, two conserved kinetochore proteins were found to bind nine short overlapping regions, each comprising an ∼200-bp AT-rich sequence followed by a centromere-specific conserved motif that echoes the structure of budding yeast point centromeres. Resembling fungal regional centromeres, these core centromere regions are embedded in large genomic expanses devoid of genes yet marked by Grem-LINE1s, a novel retrotransposable element silenced by the Dicer-dependent RNAi pathway. Our results suggest that these hybrid features of point and regional centromeres arose from the absence of CENP-A, thus defining novel mosaic centromeres in this early-diverging fungus.
