## Supplementary Table 6 for "Early diverging fungus *Mucor circinelloides* lacks centromeric histone CENP-A and displays a mosaic of point and regional centromeres"

### Sheet: GremLINE1s Mucoromycotina
Grem-LINE1s distribution across Mucoromycotina. Genomic location of Grem-LINE1s across species of Mucoromycotina showing the percentage of identity compared to a representative of M. circinelloides Grem-LINE1s.
Name	Species	Location	start	end	strand	% identity
Ap_GremLINE1	Absidia padenii NRRL 2977 v1.0	scaffold_92	6592	9522	-	42.025
Ar_GremLINE1	Absidia repens NRRL 1336 v1.0	scaffold_1	3659494	3662352	+	38.953
Ar_GremLINE1	Absidia repens NRRL 1336 v1.0	scaffold_11	58823	61681	-	39.168
Ar_GremLINE1	Absidia repens NRRL 1336 v1.0	scaffold_40	117826	120540	+	34.168
Ar_GremLINE1	Absidia repens NRRL 1336 v1.0	scaffold_55	118876	121734	+	38.953
Ar_GremLINE1	Absidia repens NRRL 1336 v1.0	scaffold_60	46844	49489	-	39.979
Ar_GremLINE1	Amylomyces rouxii NRRL 5866 v1.0	scaffold_11	455011	457710	-	36.216
Ar_GremLINE1	Amylomyces rouxii NRRL 5866 v1.0	scaffold_115	25494	28154	+	31.224
Ar_GremLINE1	Amylomyces rouxii NRRL 5866 v1.0	scaffold_128	1652	5575	-	47.912
Ar_GremLINE1	Amylomyces rouxii NRRL 5866 v1.0	scaffold_15	334603	338526	-	47.839
Ar_GremLINE1	Amylomyces rouxii NRRL 5866 v1.0	scaffold_154	46878	50801	+	47.912
Ar_GremLINE1	Amylomyces rouxii NRRL 5866 v1.0	scaffold_170	9010	12933	-	47.839
Ar_GremLINE1	Amylomyces rouxii NRRL 5866 v1.0	scaffold_174	25796	28534	-	36.653
Ar_GremLINE1	Amylomyces rouxii NRRL 5866 v1.0	scaffold_185	20804	23596	+	35.98
Ar_GremLINE1	Amylomyces rouxii NRRL 5866 v1.0	scaffold_187	13452	17375	+	47.839
Ar_GremLINE1	Amylomyces rouxii NRRL 5866 v1.0	scaffold_19	76836	79574	-	34.813
Ar_GremLINE1	Amylomyces rouxii NRRL 5866 v1.0	scaffold_20	368402	371101	-	36.216
Ar_GremLINE1	Amylomyces rouxii NRRL 5866 v1.0	scaffold_21	217443	220142	+	36.216
Ar_GremLINE1	Amylomyces rouxii NRRL 5866 v1.0	scaffold_21	308443	311202	+	32.408
Ar_GremLINE1	Amylomyces rouxii NRRL 5866 v1.0	scaffold_212	2749	5448	+	36.216
Ar_GremLINE1	Amylomyces rouxii NRRL 5866 v1.0	scaffold_22	203512	207435	+	47.912
Ar_GremLINE1	Amylomyces rouxii NRRL 5866 v1.0	scaffold_238	8568	11327	-	32.408
Ar_GremLINE1	Amylomyces rouxii NRRL 5866 v1.0	scaffold_26	130272	132932	+	31.846
Ar_GremLINE1	Amylomyces rouxii NRRL 5866 v1.0	scaffold_27	89804	92503	-	36.216
Ar_GremLINE1	Amylomyces rouxii NRRL 5866 v1.0	scaffold_29	46088	48994	+	33.885
Ar_GremLINE1	Amylomyces rouxii NRRL 5866 v1.0	scaffold_291	3555	6275	+	34.381
Ar_GremLINE1	Amylomyces rouxii NRRL 5866 v1.0	scaffold_293	4817	7555	+	34.813
Ar_GremLINE1	Amylomyces rouxii NRRL 5866 v1.0	scaffold_299	4798	7557	-	32.408
Ar_GremLINE1	Amylomyces rouxii NRRL 5866 v1.0	scaffold_33	306617	309355	-	35.458
Ar_GremLINE1	Amylomyces rouxii NRRL 5866 v1.0	scaffold_35	226603	229323	+	34.381
Ar_GremLINE1	Amylomyces rouxii NRRL 5866 v1.0	scaffold_35	278166	280787	-	33.717
Ar_GremLINE1	Amylomyces rouxii NRRL 5866 v1.0	scaffold_35	293696	296317	+	33.717
Ar_GremLINE1	Amylomyces rouxii NRRL 5866 v1.0	scaffold_39	106855	109554	+	33.401
Ar_GremLINE1	Amylomyces rouxii NRRL 5866 v1.0	scaffold_440	8708	11446	-	36.653
Ar_GremLINE1	Amylomyces rouxii NRRL 5866 v1.0	scaffold_46	209641	212340	-	36.216
Ar_GremLINE1	Amylomyces rouxii NRRL 5866 v1.0	scaffold_47	113024	115762	-	36.706
Ar_GremLINE1	Amylomyces rouxii NRRL 5866 v1.0	scaffold_54	23294	26287	-	53.565
Ar_GremLINE1	Amylomyces rouxii NRRL 5866 v1.0	scaffold_551	2696	5395	+	36.216
Ar_GremLINE1	Amylomyces rouxii NRRL 5866 v1.0	scaffold_56	84290	87049	+	32.408
Ar_GremLINE1	Amylomyces rouxii NRRL 5866 v1.0	scaffold_59	93037	95829	+	36.195
Ar_GremLINE1	Amylomyces rouxii NRRL 5866 v1.0	scaffold_7	510712	513471	-	32.408
Ar_GremLINE1	Amylomyces rouxii NRRL 5866 v1.0	scaffold_72	113260	116019	-	32.408
Ar_GremLINE1	Amylomyces rouxii NRRL 5866 v1.0	scaffold_8	87915	90596	-	33.939
Ar_GremLINE1	Amylomyces rouxii NRRL 5866 v1.0	scaffold_8	191430	194129	-	36.216
Ar_GremLINE1	Amylomyces rouxii NRRL 5866 v1.0	scaffold_88	117713	120505	-	36.195
Ar_GremLINE1	Amylomyces rouxii NRRL 5866 v1.0	scaffold_92	44776	47475	-	36.216
Bp_GremLINE1	Benjaminiella poitrasii RSA 903 v1.0	scaffold_1	2176847	2180824	-	42.241
Bp_GremLINE1	Benjaminiella poitrasii RSA 903 v1.0	scaffold_1	2363920	2367873	+	40.985
Bp_GremLINE1	Benjaminiella poitrasii RSA 903 v1.0	scaffold_1	4024165	4026915	+	36.946
Bp_GremLINE1	Benjaminiella poitrasii RSA 903 v1.0	scaffold_1	4801923	4805900	+	41.977
Bp_GremLINE1	Benjaminiella poitrasii RSA 903 v1.0	scaffold_1	4969177	4971924	-	36.971
Bp_GremLINE1	Benjaminiella poitrasii RSA 903 v1.0	scaffold_1	5157668	5161621	+	41.703
Bp_GremLINE1	Benjaminiella poitrasii RSA 903 v1.0	scaffold_12	59764	63717	-	41.776
Bp_GremLINE1	Benjaminiella poitrasii RSA 903 v1.0	scaffold_2	977798	981775	+	42.12
Bp_GremLINE1	Benjaminiella poitrasii RSA 903 v1.0	scaffold_2	1085498	1088248	+	36.66
Bp_GremLINE1	Benjaminiella poitrasii RSA 903 v1.0	scaffold_2	2883722	2887699	-	41.938
Bp_GremLINE1	Benjaminiella poitrasii RSA 903 v1.0	scaffold_3	6940	10917	+	42.407
Bp_GremLINE1	Benjaminiella poitrasii RSA 903 v1.0	scaffold_3	203234	205906	-	36.193
Bp_GremLINE1	Benjaminiella poitrasii RSA 903 v1.0	scaffold_4	246908	250885	-	42.12
Bp_GremLINE1	Benjaminiella poitrasii RSA 903 v1.0	scaffold_4	2295563	2299516	-	41.849
Bp_GremLINE1	Benjaminiella poitrasii RSA 903 v1.0	scaffold_5	1525764	1528619	-	31.31
Bp_GremLINE1	Benjaminiella poitrasii RSA 903 v1.0	scaffold_5	1544729	1547584	+	31.31
Bp_GremLINE1	Benjaminiella poitrasii RSA 903 v1.0	scaffold_5	3339885	3343838	-	41.818
Bp_GremLINE1	Benjaminiella poitrasii RSA 903 v1.0	scaffold_6	1954066	1956816	-	37.044
Bp_GremLINE1	Benjaminiella poitrasii RSA 903 v1.0	scaffold_6	2061993	2065970	-	42.12
Bp_GremLINE1	Benjaminiella poitrasii RSA 903 v1.0	scaffold_7	521412	525365	-	41.703
Bp_GremLINE1	Benjaminiella poitrasii RSA 903 v1.0	scaffold_8	1249295	1253248	-	41.776
Bp_GremLINE1	Benjaminiella poitrasii RSA 903 v1.0	scaffold_9	1271391	1275344	+	41.339
Bt_GremLINE1	Blakeslea trispora F921 v1.0	scaffold_1	1605096	1607849	-	36.111
Bt_GremLINE1	Blakeslea trispora F921 v1.0	scaffold_11	241160	243913	-	36.111
Bt_GremLINE1	Blakeslea trispora F921 v1.0	scaffold_14	120863	123574	+	35.866
Bt_GremLINE1	Blakeslea trispora F921 v1.0	scaffold_32	105423	108176	-	36.111
Bt_GremLINE1	Blakeslea trispora F921 v1.0	scaffold_33	183262	186072	+	32.583
Bt_GremLINE1	Blakeslea trispora F921 v1.0	scaffold_43	168731	171511	+	35.404
Bt_GremLINE1	Blakeslea trispora F921 v1.0	scaffold_43	175747	178458	+	35.866
Bt_GremLINE1	Blakeslea trispora F921 v1.0	scaffold_5	768086	770839	-	36.21
Bt_GremLINE1	Blakeslea trispora F921 v1.0	scaffold_53	7722	11630	+	42.373
Bt_GremLINE1	Blakeslea trispora F921 v1.0	scaffold_6	938472	941222	-	35.849
Bt_GremLINE1	Blakeslea trispora F921 v1.0	scaffold_6	1013622	1016354	-	30.07
Bt_GremLINE1	Blakeslea trispora F921 v1.0	scaffold_7	954816	957527	+	35.794
Bt_GremLINE1	Blakeslea trispora F921 v1.0	scaffold_86	1333	4086	+	36.155
Bt_GremLINE1	Blakeslea trispora F986 v1.0	scaffold_101	39758	42757	+	44.724
Bt_GremLINE1	Blakeslea trispora F986 v1.0	scaffold_102	8994	11741	+	35.693
Bt_GremLINE1	Blakeslea trispora F986 v1.0	scaffold_111	54829	57582	+	36.111
Bt_GremLINE1	Blakeslea trispora F986 v1.0	scaffold_120	19824	22577	-	36.111
Bt_GremLINE1	Blakeslea trispora F986 v1.0	scaffold_17	11765	14494	-	35.578
Bt_GremLINE1	Blakeslea trispora F986 v1.0	scaffold_2	61399	64158	+	35.481
Bt_GremLINE1	Blakeslea trispora F986 v1.0	scaffold_2	310702	314646	-	42.586
Bt_GremLINE1	Blakeslea trispora F986 v1.0	scaffold_25	89217	91970	-	36.111
Bt_GremLINE1	Blakeslea trispora F986 v1.0	scaffold_47	156888	159641	-	36.111
Bt_GremLINE1	Blakeslea trispora F986 v1.0	scaffold_52	99306	102341	+	46.49
Bt_GremLINE1	Blakeslea trispora F986 v1.0	scaffold_52	118589	121306	-	34.809
Bt_GremLINE1	Blakeslea trispora F986 v1.0	scaffold_54	25535	28288	+	36.21
Bt_GremLINE1	Blakeslea trispora NRRL 2456 v1.0	scaffold_107	26472	29138	+	35.464
Bt_GremLINE1	Blakeslea trispora NRRL 2456 v1.0	scaffold_108	75875	78685	+	32.583
Bt_GremLINE1	Blakeslea trispora NRRL 2456 v1.0	scaffold_120	53576	56287	+	35.866
Bt_GremLINE1	Blakeslea trispora NRRL 2456 v1.0	scaffold_128	80058	84002	+	42.659
Bt_GremLINE1	Blakeslea trispora NRRL 2456 v1.0	scaffold_13	25166	27919	+	36.111
Bt_GremLINE1	Blakeslea trispora NRRL 2456 v1.0	scaffold_20	152131	154884	+	36.21
Bt_GremLINE1	Blakeslea trispora NRRL 2456 v1.0	scaffold_36	92988	95699	+	35.794
Bt_GremLINE1	Blakeslea trispora NRRL 2456 v1.0	scaffold_4	281054	283807	+	36.111
Bt_GremLINE1	Blakeslea trispora NRRL 2456 v1.0	scaffold_53	6836	10780	+	42.659
Bt_GremLINE1	Blakeslea trispora NRRL 2456 v1.0	scaffold_60	172320	175100	+	35.404
Bt_GremLINE1	Blakeslea trispora NRRL 2456 v1.0	scaffold_60	179336	182047	+	35.866
Bt_GremLINE1	Blakeslea trispora NRRL 2456 v1.0	scaffold_61	120110	122863	-	36.21
Bt_GremLINE1	Blakeslea trispora NRRL 2456 v1.0	scaffold_82	1357	4110	-	36.111
Bt_GremLINE1	Blakeslea trispora NRRL 2456 v1.0	scaffold_86	47786	50566	-	35.242
Cc_GremLINE1	Choanephora cucurbitarum NRRL2744 -50 v1.0	scaffold_100	46115	50059	+	41.962
Cc_GremLINE1	Choanephora cucurbitarum NRRL2744 -50 v1.0	scaffold_107	91834	95778	+	41.888
Cc_GremLINE1	Choanephora cucurbitarum NRRL2744 -50 v1.0	scaffold_11	104859	108815	+	41.526
Cc_GremLINE1	Choanephora cucurbitarum NRRL2744 -50 v1.0	scaffold_15	113814	116687	-	43.89
Cc_GremLINE1	Choanephora cucurbitarum NRRL2744 -50 v1.0	scaffold_216	4047	6857	-	32.29
Cc_GremLINE1	Choanephora cucurbitarum NRRL2744 -50 v1.0	scaffold_232	4713	7457	-	36.337
Cc_GremLINE1	Choanephora cucurbitarum NRRL2744 -50 v1.0	scaffold_24	250053	254027	-	41.599
Cc_GremLINE1	Choanephora cucurbitarum NRRL2744 -50 v1.0	scaffold_260	2935	5673	+	35.353
Cc_GremLINE1	Choanephora cucurbitarum NRRL2744 -50 v1.0	scaffold_274	6052	8931	-	47.788
Cc_GremLINE1	Choanephora cucurbitarum NRRL2744 -50 v1.0	scaffold_37	257327	261271	-	41.888
Cc_GremLINE1	Choanephora cucurbitarum NRRL2744 -50 v1.0	scaffold_38	125904	128660	+	32.935
Cc_GremLINE1	Choanephora cucurbitarum NRRL2744 -50 v1.0	scaffold_38	139982	142747	+	45.838
Cc_GremLINE1	Choanephora cucurbitarum NRRL2744 -50 v1.0	scaffold_39	138894	142838	-	41.888
Cc_GremLINE1	Choanephora cucurbitarum NRRL2744 -50 v1.0	scaffold_4	578901	582875	+	41.599
Cc_GremLINE1	Choanephora cucurbitarum NRRL2744 -50 v1.0	scaffold_43	68892	72836	-	41.888
Cc_GremLINE1	Choanephora cucurbitarum NRRL2744 -50 v1.0	scaffold_46	183240	187094	+	42.509
Cc_GremLINE1	Choanephora cucurbitarum NRRL2744 -50 v1.0	scaffold_49	204475	207204	-	36.391
Cc_GremLINE1	Choanephora cucurbitarum NRRL2744 -50 v1.0	scaffold_69	127892	130648	+	32.239
Cc_GremLINE1	Choanephora cucurbitarum NRRL2744 -50 v1.0	scaffold_76	41449	45393	+	41.888
Cc_GremLINE1	Choanephora cucurbitarum NRRL2744 -50 v1.0	scaffold_95	14110	18054	-	41.888
Cu_GremLINE1	Circinella umbellata NRRL1351 v1.0	scaffold_19	328627	331287	+	36.14
Cu_GremLINE1	Circinella umbellata NRRL1351 v1.0	scaffold_22	776445	780329	-	35.021
Cu_GremLINE1	Circinella umbellata NRRL1351 v1.0	scaffold_23	15956	18610	+	33.402
Cu_GremLINE1	Circinella umbellata NRRL1351 v1.0	scaffold_41	96115	98946	-	42.095
Cr_GremLINE1	Cokeromyces recurvatus NRRL 2243 v1.0	scaffold_1	1648315	1650957	-	34.679
Cr_GremLINE1	Cokeromyces recurvatus NRRL 2243 v1.0	scaffold_46	17365	20112	-	32.7
Fs_GremLINE1	Fennellomyces sp. T-0311 v1.0	scaffold_13	740131	742962	+	41.724
Fs_GremLINE1	Fennellomyces sp. T-0311 v1.0	scaffold_34	443962	447249	+	38.091
Fs_GremLINE1	Fennellomyces sp. T-0311 v1.0	scaffold_70	61660	64551	+	42.802
Fs_GremLINE1	Fennellomyces sp. T-0311 v1.0	scaffold_77	66821	69490	+	37.5
Gp_GremLINE1	Gilbertella persicaria var. persicaria CBS 190.32-T v1.0	scaffold_40	41565	44447	+	29.722
Gp_GremLINE1	Gilbertella persicaria var. persicaria CBS 190.32-T v1.0	scaffold_44	162821	165787	-	32.534
Gp_GremLINE1	Gilbertella persicaria var. persicaria CBS 190.32-T v1.0	scaffold_67	113890	116841	-	43.534
Gp_GremLINE1	Gilbertella persicaria var. persicaria CBS 190.32-T v1.0	scaffold_70	22256	25009	+	41.445
Gp_GremLINE1	Gilbertella persicaria var. persicaria CBS 190.32-T v1.0	scaffold_96	17852	21811	-	40.251
Gb_GremLINE1	Gongronella butleri v1.0	scaffold_12	479894	482668	+	32.454
Gb_GremLINE1	Gongronella butleri v1.0	scaffold_17	340673	343438	-	35.406
Gb_GremLINE1	Gongronella butleri v1.0	scaffold_6	836935	839700	-	35.406
Gb_GremLINE1	Gongronella butleri v1.0	scaffold_8	68888	71680	+	32.766
Gb_GremLINE1	Gongronella butleri v1.0	scaffold_8	804505	807240	-	36.901
Hr_GremLINE1	Halteromyces radiatus CBS 162.75 v1.0	scaffold_13	65852	68557	-	41.34
Hr_GremLINE1	Halteromyces radiatus CBS 162.75 v1.0	scaffold_3	3261085	3263916	-	42.042
Hr_GremLINE1	Halteromyces radiatus CBS 162.75 v1.0	scaffold_6	5137	7968	-	42.042
Hr_GremLINE1	Halteromyces radiatus CBS 162.75 v1.0	scaffold_6	11741	14614	+	40.409
Hv_GremLINE1	Hesseltinella vesiculosa NRRL3301 v2.0	scaffold_21	14670	18809	+	31.398
Hv_GremLINE1	Hesseltinella vesiculosa NRRL3301 v2.0	scaffold_21	23492	26266	+	33.632
Hv_GremLINE1	Hesseltinella vesiculosa NRRL3301 v2.0	scaffold_21	28468	31245	+	37.235
Hv_GremLINE1	Hesseltinella vesiculosa NRRL3301 v2.0	scaffold_35	1572	4346	+	34.895
Hv_GremLINE1	Hesseltinella vesiculosa NRRL3301 v2.0	scaffold_38	227898	230732	+	34.639
Hv_GremLINE1	Hesseltinella vesiculosa NRRL3301 v2.0	scaffold_38	232942	237114	+	31.238
Hv_GremLINE1	Hesseltinella vesiculosa NRRL3301 v2.0	scaffold_38	238343	241135	+	37.29
Hv_GremLINE1	Hesseltinella vesiculosa NRRL3301 v2.0	scaffold_56	32834	35617	+	37.033
Hv_GremLINE1	Hesseltinella vesiculosa NRRL3301 v2.0	scaffold_63	949	4902	-	31.332
Hv_GremLINE1	Hesseltinella vesiculosa NRRL3301 v2.0	scaffold_63	9940	12714	-	33.632
Hv_GremLINE1	Hesseltinella vesiculosa NRRL3301 v2.0	scaffold_68	24340	28479	-	31.332
Lc_GremLINE1	Lichtheimia corymbifera JMRC:FSU:9682	SCAF_020	144403	147102	+	34.483
Lc_GremLINE1	Lichtheimia corymbifera JMRC:FSU:9682	SCAF_025	172379	175210	-	41.741
Lc_GremLINE1	Lichtheimia corymbifera JMRC:FSU:9682	SCAF_034	26423	29293	-	43.635
Lc_GremLINE1	Lichtheimia corymbifera JMRC:FSU:9682	SCAF_107	33123	35801	-	33.745
Lc_GremLINE1	Lichtheimia corymbifera JMRC:FSU:9682	SCAF_127	361	4254	-	46.711
Lc_GremLINE1	Lichtheimia corymbifera JMRC:FSU:9682	SCAF_157	357	3290	-	48.945
Lc_GremLINE1	Lichtheimia corymbifera JMRC:FSU:9682	SCAF_157	5649	9542	-	45.985
Lc_GremLINE1	Lichtheimia corymbifera JMRC:FSU:9682	SCAF_237	2787	5393	-	32.6
Lh_GremLINE1	Lichtheimia hyalospora v1.0	scaffold_172	837	4796	+	46.081
Lh_GremLINE1	Lichtheimia hyalospora v1.0	scaffold_250	1452	5324	+	45.025
Lh_GremLINE1	Lichtheimia hyalospora v1.0	scaffold_327	2849	6313	+	48.395
Lh_GremLINE1	Lichtheimia hyalospora v1.0	scaffold_357	1740	5699	+	46.126
Lh_GremLINE1	Lichtheimia hyalospora v1.0	scaffold_366	86	3955	-	49.188
Lh_GremLINE1	Lichtheimia hyalospora v1.0	scaffold_384	13	3723	+	47.141
Mc_GremLINE1	Mucor cordense RSA 1222 v1.0	scaffold_10	223946	226963	+	45.627
Mc_GremLINE1	Mucor cordense RSA 1222 v1.0	scaffold_11	49786	53718	+	41.624
Mc_GremLINE1	Mucor cordense RSA 1222 v1.0	scaffold_141	98	2998	+	43.219
Mc_GremLINE1	Mucor cordense RSA 1222 v1.0	scaffold_23	177273	180032	-	31.737
Mc_GremLINE1	Mucor cordense RSA 1222 v1.0	scaffold_3	853225	857208	-	41.823
Mc_GremLINE1	Mucor cordense RSA 1222 v1.0	scaffold_4	638108	641827	-	60.016
Mc_GremLINE1	Mucor cordense RSA 1222 v1.0	scaffold_4	996639	999395	-	46.784
Mc_GremLINE1	Mucor cordense RSA 1222 v1.0	scaffold_5	1104878	1108345	+	43.295
Mc_GremLINE1	Mucor cordense RSA 1222 v1.0	scaffold_50	8322	11342	+	45.679
Mc_GremLINE1	Mucor cordense RSA 1222 v1.0	scaffold_95	54717	58490	-	59.005
Mh_GremLINE1	Mucor heterogamus NRRL 1489 v1.0	scaffold_255	41353	44994	+	55.837
Mm_GremLINE1	Mucor mucedo NRRL 3635 v1.0	scaffold_105	48455	52456	+	52.739
Mm_GremLINE1	Mucor mucedo NRRL 3635 v1.0	scaffold_124	101571	105572	-	53.031
Mm_GremLINE1	Mucor mucedo NRRL 3635 v1.0	scaffold_124	115453	119454	+	52.155
Mm_GremLINE1	Mucor mucedo NRRL 3635 v1.0	scaffold_131	43912	47019	-	57.129
Mm_GremLINE1	Mucor mucedo NRRL 3635 v1.0	scaffold_131	78669	82022	-	47.504
Mm_GremLINE1	Mucor mucedo NRRL 3635 v1.0	scaffold_149	34233	37871	-	52.518
Mm_GremLINE1	Mucor mucedo NRRL 3635 v1.0	scaffold_149	52120	56004	-	52.41
Mm_GremLINE1	Mucor mucedo NRRL 3635 v1.0	scaffold_149	63264	66077	-	58.186
Mm_GremLINE1	Mucor mucedo NRRL 3635 v1.0	scaffold_155	88513	92514	-	53.031
Mm_GremLINE1	Mucor mucedo NRRL 3635 v1.0	scaffold_195	32515	36516	+	52.589
Mm_GremLINE1	Mucor mucedo NRRL 3635 v1.0	scaffold_211	1779	4637	+	30.987
Mm_GremLINE1	Mucor mucedo NRRL 3635 v1.0	scaffold_235	9252	12752	-	49.261
Mm_GremLINE1	Mucor mucedo NRRL 3635 v1.0	scaffold_259	13391	16249	-	30.987
Mm_GremLINE1	Mucor mucedo NRRL 3635 v1.0	scaffold_264	22575	25325	+	32.767
Mm_GremLINE1	Mucor mucedo NRRL 3635 v1.0	scaffold_337	6901	9696	-	31.632
Mm_GremLINE1	Mucor mucedo NRRL 3635 v1.0	scaffold_349	3750	7751	+	52.958
Mm_GremLINE1	Mucor mucedo NRRL 3635 v1.0	scaffold_5	210777	213635	-	30.987
Mm_GremLINE1	Mucor mucedo NRRL 3635 v1.0	scaffold_51	207067	211047	-	50.657
Mm_GremLINE1	Mucor mucedo NRRL 3635 v1.0	scaffold_51	225791	229771	+	50.73
Mm_GremLINE1	Mucor mucedo NRRL 3635 v1.0	scaffold_58	125950	128745	+	31.632
Mm_GremLINE1	Mucor mucedo NRRL 3635 v1.0	scaffold_95	62501	65602	-	57.63
Ma_GremLINE1	Mycotypha africana NRRL 2978 v1.0	scaffold_1	332428	335442	-	45.897
Ma_GremLINE1	Mycotypha africana NRRL 2978 v1.0	scaffold_11	753125	755848	-	45.148
Ma_GremLINE1	Mycotypha africana NRRL 2978 v1.0	scaffold_2	2247528	2250512	-	47.338
Ma_GremLINE1	Mycotypha africana NRRL 2978 v1.0	scaffold_2	3597806	3600823	+	45.515
Ma_GremLINE1	Mycotypha africana NRRL 2978 v1.0	scaffold_23	982	4029	+	46.125
Ma_GremLINE1	Mycotypha africana NRRL 2978 v1.0	scaffold_6	527354	530146	-	46.714
Ma_GremLINE1	Mycotypha africana NRRL 2978 v1.0	scaffold_7	1927211	1930189	+	47.578
Pp_GremLINE1	Parasitella parasitica v1.0	scaffold_293	1468	4221	-	35.394
Pa_GremLINE1	Phascolomyces articulosus v1.0	scaffold_6	807815	810505	-	33.199
Pb_GremLINE1	Phycomyces blakesleeanus NRRL1555 v2.0	scaffold_1	423609	426434	-	36.047
Pb_GremLINE1	Phycomyces blakesleeanus NRRL1555 v2.0	scaffold_1	2048487	2051234	+	34.066
Pb_GremLINE1	Phycomyces blakesleeanus NRRL1555 v2.0	scaffold_1	2146775	2149522	-	33.167
Pb_GremLINE1	Phycomyces blakesleeanus NRRL1555 v2.0	scaffold_1	2324171	2326846	+	34.423
Pb_GremLINE1	Phycomyces blakesleeanus NRRL1555 v2.0	scaffold_1	2603780	2606512	-	37.037
Pb_GremLINE1	Phycomyces blakesleeanus NRRL1555 v2.0	scaffold_1	3389949	3392750	+	34.503
Pb_GremLINE1	Phycomyces blakesleeanus NRRL1555 v2.0	scaffold_10	872972	875797	+	36.047
Pb_GremLINE1	Phycomyces blakesleeanus NRRL1555 v2.0	scaffold_11	370701	373433	-	37.037
Pb_GremLINE1	Phycomyces blakesleeanus NRRL1555 v2.0	scaffold_11	402897	405629	+	37.037
Pb_GremLINE1	Phycomyces blakesleeanus NRRL1555 v2.0	scaffold_11	840888	843563	-	34.321
Pb_GremLINE1	Phycomyces blakesleeanus NRRL1555 v2.0	scaffold_12	784253	787078	-	36.047
Pb_GremLINE1	Phycomyces blakesleeanus NRRL1555 v2.0	scaffold_14	852627	855425	+	34.872
Pb_GremLINE1	Phycomyces blakesleeanus NRRL1555 v2.0	scaffold_15	128592	131477	-	32.099
Pb_GremLINE1	Phycomyces blakesleeanus NRRL1555 v2.0	scaffold_15	351627	354401	-	34.409
Pb_GremLINE1	Phycomyces blakesleeanus NRRL1555 v2.0	scaffold_15	505792	508467	+	34.525
Pb_GremLINE1	Phycomyces blakesleeanus NRRL1555 v2.0	scaffold_15	1198053	1201082	-	33.181
Pb_GremLINE1	Phycomyces blakesleeanus NRRL1555 v2.0	scaffold_16	1029512	1032259	+	33.966
Pb_GremLINE1	Phycomyces blakesleeanus NRRL1555 v2.0	scaffold_17	561266	564091	-	36.047
Pb_GremLINE1	Phycomyces blakesleeanus NRRL1555 v2.0	scaffold_19	730651	733449	+	34.732
Pb_GremLINE1	Phycomyces blakesleeanus NRRL1555 v2.0	scaffold_2	2668915	2671647	+	36.937
Pb_GremLINE1	Phycomyces blakesleeanus NRRL1555 v2.0	scaffold_2	3255341	3258073	-	33.903
Pb_GremLINE1	Phycomyces blakesleeanus NRRL1555 v2.0	scaffold_20	496793	499618	+	36.047
Pb_GremLINE1	Phycomyces blakesleeanus NRRL1555 v2.0	scaffold_22	144340	147165	+	36.047
Pb_GremLINE1	Phycomyces blakesleeanus NRRL1555 v2.0	scaffold_22	191756	194554	-	33.857
Pb_GremLINE1	Phycomyces blakesleeanus NRRL1555 v2.0	scaffold_23	443228	446053	+	36.143
Pb_GremLINE1	Phycomyces blakesleeanus NRRL1555 v2.0	scaffold_27	635462	638137	-	34.321
Pb_GremLINE1	Phycomyces blakesleeanus NRRL1555 v2.0	scaffold_28	126497	129229	-	34.102
Pb_GremLINE1	Phycomyces blakesleeanus NRRL1555 v2.0	scaffold_29	69690	72413	+	36.108
Pb_GremLINE1	Phycomyces blakesleeanus NRRL1555 v2.0	scaffold_3	2450551	2453226	-	34.525
Pb_GremLINE1	Phycomyces blakesleeanus NRRL1555 v2.0	scaffold_3	2627815	2630562	+	33.866
Pb_GremLINE1	Phycomyces blakesleeanus NRRL1555 v2.0	scaffold_32	129009	131684	-	33.299
Pb_GremLINE1	Phycomyces blakesleeanus NRRL1555 v2.0	scaffold_4	558612	561437	-	36.143
Pb_GremLINE1	Phycomyces blakesleeanus NRRL1555 v2.0	scaffold_42	298976	301774	+	34.706
Pb_GremLINE1	Phycomyces blakesleeanus NRRL1555 v2.0	scaffold_43	103389	106103	+	33.737
Pb_GremLINE1	Phycomyces blakesleeanus NRRL1555 v2.0	scaffold_48	40219	42981	-	35.375
Pb_GremLINE1	Phycomyces blakesleeanus NRRL1555 v2.0	scaffold_5	388900	391698	-	34.311
Pb_GremLINE1	Phycomyces blakesleeanus NRRL1555 v2.0	scaffold_7	996291	999089	-	33.171
Pb_GremLINE1	Phycomyces blakesleeanus NRRL1555 v2.0	scaffold_7	1570236	1573016	-	34.446
Pb_GremLINE1	Phycomyces blakesleeanus NRRL1555 v2.0	scaffold_8	1043032	1045746	+	33.636
Pb_GremLINE1	Phycomyces blakesleeanus NRRL1555 v2.0	scaffold_9	160669	163494	-	36.047
Pb_GremLINE1	Phycomyces blakesleeanus NRRL1555 v2.0	scaffold_9	880129	882906	+	32.873
Pb_GremLINE1	Phycomyces blakesleeanus NRRL1555 v2.0	scaffold_9	1367211	1369943	+	36.537
Pb_GremLINE1	Phycomyces blakesleeanus UBC1 v1.0	scaffold_116	113448	116123	+	34.423
Pb_GremLINE1	Phycomyces blakesleeanus UBC1 v1.0	scaffold_12	433791	436523	-	37.137
Pb_GremLINE1	Phycomyces blakesleeanus UBC1 v1.0	scaffold_12	463689	466421	+	36.937
Pb_GremLINE1	Phycomyces blakesleeanus UBC1 v1.0	scaffold_126	105894	108695	-	34.503
Pb_GremLINE1	Phycomyces blakesleeanus UBC1 v1.0	scaffold_127	42931	45693	-	35.87
Pb_GremLINE1	Phycomyces blakesleeanus UBC1 v1.0	scaffold_140	47918	50527	+	34.896
Pb_GremLINE1	Phycomyces blakesleeanus UBC1 v1.0	scaffold_149	4355	7126	+	35.114
Pb_GremLINE1	Phycomyces blakesleeanus UBC1 v1.0	scaffold_151	19542	22289	-	33.998
Pb_GremLINE1	Phycomyces blakesleeanus UBC1 v1.0	scaffold_191	25494	28292	+	34.702
Pb_GremLINE1	Phycomyces blakesleeanus UBC1 v1.0	scaffold_222	24055	26802	-	33.766
Pb_GremLINE1	Phycomyces blakesleeanus UBC1 v1.0	scaffold_24	4638	7634	+	33.55
Pb_GremLINE1	Phycomyces blakesleeanus UBC1 v1.0	scaffold_265	15361	18153	-	34.151
Pb_GremLINE1	Phycomyces blakesleeanus UBC1 v1.0	scaffold_31	74121	76853	+	36.373
Pb_GremLINE1	Phycomyces blakesleeanus UBC1 v1.0	scaffold_85	72275	75037	-	35.834
Pn_GremLINE1	Phycomyces nitens S607 v1.0	scaffold_108	17689	20430	+	34.221
Pn_GremLINE1	Phycomyces nitens S607 v1.0	scaffold_13	97545	100223	+	35.996
Pn_GremLINE1	Phycomyces nitens S607 v1.0	scaffold_138	5709	8429	+	36.191
Pn_GremLINE1	Phycomyces nitens S607 v1.0	scaffold_159	4222	6948	-	38.212
Pn_GremLINE1	Phycomyces nitens S607 v1.0	scaffold_17	60049	62775	-	38.431
Pn_GremLINE1	Phycomyces nitens S607 v1.0	scaffold_18	318794	321514	+	34.347
Pn_GremLINE1	Phycomyces nitens S607 v1.0	scaffold_2	867555	870281	+	37.525
Pn_GremLINE1	Phycomyces nitens S607 v1.0	scaffold_24	56274	58979	+	34.639
Pn_GremLINE1	Phycomyces nitens S607 v1.0	scaffold_24	310857	313640	-	32.975
Pn_GremLINE1	Phycomyces nitens S607 v1.0	scaffold_25	376273	378993	+	36.092
Pn_GremLINE1	Phycomyces nitens S607 v1.0	scaffold_29	160134	162815	-	36.162
Pn_GremLINE1	Phycomyces nitens S607 v1.0	scaffold_69	46560	49280	-	35.992
Pn_GremLINE1	Phycomyces nitens S607 v1.0	scaffold_76	71291	74017	+	36.212
Pn_GremLINE1	Phycomyces nitens S607 v1.0	scaffold_8	239396	242137	-	34.122
Pn_GremLINE1	Phycomyces nitens S607 v1.0	scaffold_85	133276	136008	-	36.067
Pn_GremLINE1	Phycomyces nitens S608 v1.0	scaffold_119	3662	6514	-	36.146
Pn_GremLINE1	Phycomyces nitens S608 v1.0	scaffold_40	214480	217191	+	37.137
Pn_GremLINE1	Phycomyces nitens S608 v1.0	scaffold_48	41795	44515	-	35.235
Pn_GremLINE1	Phycomyces nitens S608 v1.0	scaffold_48	179603	182386	+	30.739
Pn_GremLINE1	Phycomyces nitens S608 v1.0	scaffold_49	14005	16725	+	35.693
Pn_GremLINE1	Phycomyces nitens S608 v1.0	scaffold_6	345027	347747	+	35.793
Pn_GremLINE1	Phycomyces nitens S608 v1.0	scaffold_72	105763	108453	-	36.391
Pn_GremLINE1	Phycomyces nitens S608 v1.0	scaffold_79	59178	61898	-	35.793
Pn_GremLINE1	Phycomyces nitens S608 v1.0	scaffold_8	104003	106723	-	35.793
Pn_GremLINE1	Phycomyces nitens S608 v1.0	scaffold_9	863222	865942	+	35.793
Pn_GremLINE1	Phycomyces nitens S609 v1.0	scaffold_15	254131	256851	-	35.793
Pn_GremLINE1	Phycomyces nitens S609 v1.0	scaffold_16	440681	443401	-	35.793
Pn_GremLINE1	Phycomyces nitens S609 v1.0	scaffold_2	661567	664284	-	33.636
Pn_GremLINE1	Phycomyces nitens S609 v1.0	scaffold_31	309099	312122	-	33.64
Pn_GremLINE1	Phycomyces nitens S609 v1.0	scaffold_37	180302	183022	+	35.793
Pn_GremLINE1	Phycomyces nitens S609 v1.0	scaffold_7	222731	225451	-	35.693
Pa_GremLINE1	Pilaira anomala RSA1997 v1.0	scaffold_19	507461	511489	+	40.242
Pa_GremLINE1	Pilaira anomala RSA1997 v1.0	scaffold_24	395398	398157	-	35.714
Pa_GremLINE1	Pilaira anomala RSA1997 v1.0	scaffold_88	58337	61096	-	35.551
Pu_GremLINE1	Pilobolus umbonatus NRRL 6349 v1.0	scaffold_103	6399	10169	+	46.83
Pu_GremLINE1	Pilobolus umbonatus NRRL 6349 v1.0	scaffold_143	16425	19232	+	32.653
Pu_GremLINE1	Pilobolus umbonatus NRRL 6349 v1.0	scaffold_15	15512	18394	+	31.698
Pu_GremLINE1	Pilobolus umbonatus NRRL 6349 v1.0	scaffold_15	365966	369874	-	47.675
Pu_GremLINE1	Pilobolus umbonatus NRRL 6349 v1.0	scaffold_15	526246	529128	+	32.09
Pu_GremLINE1	Pilobolus umbonatus NRRL 6349 v1.0	scaffold_158	1280	4072	+	52.61
Pu_GremLINE1	Pilobolus umbonatus NRRL 6349 v1.0	scaffold_16	112237	116145	+	47.675
Pu_GremLINE1	Pilobolus umbonatus NRRL 6349 v1.0	scaffold_16	459339	462275	+	32.95
Pu_GremLINE1	Pilobolus umbonatus NRRL 6349 v1.0	scaffold_16	476052	478988	-	32.95
Pu_GremLINE1	Pilobolus umbonatus NRRL 6349 v1.0	scaffold_185	5716	8544	+	53.785
Pu_GremLINE1	Pilobolus umbonatus NRRL 6349 v1.0	scaffold_2	1052461	1055232	+	28.884
Pu_GremLINE1	Pilobolus umbonatus NRRL 6349 v1.0	scaffold_2	1395309	1399217	+	47.601
Pu_GremLINE1	Pilobolus umbonatus NRRL 6349 v1.0	scaffold_206	7984	11892	+	47.528
Pu_GremLINE1	Pilobolus umbonatus NRRL 6349 v1.0	scaffold_207	9559	12495	-	32.854
Pu_GremLINE1	Pilobolus umbonatus NRRL 6349 v1.0	scaffold_21	349461	352397	+	32.854
Pu_GremLINE1	Pilobolus umbonatus NRRL 6349 v1.0	scaffold_21	355458	358655	+	52.123
Pu_GremLINE1	Pilobolus umbonatus NRRL 6349 v1.0	scaffold_22	389780	392587	-	32.653
Pu_GremLINE1	Pilobolus umbonatus NRRL 6349 v1.0	scaffold_230	1880	5383	+	50.494
Pu_GremLINE1	Pilobolus umbonatus NRRL 6349 v1.0	scaffold_234	12296	15235	-	50.501
Pu_GremLINE1	Pilobolus umbonatus NRRL 6349 v1.0	scaffold_24	85222	89130	+	47.601
Pu_GremLINE1	Pilobolus umbonatus NRRL 6349 v1.0	scaffold_242	1519	4167	-	47.108
Pu_GremLINE1	Pilobolus umbonatus NRRL 6349 v1.0	scaffold_45	48939	52847	+	47.675
Pu_GremLINE1	Pilobolus umbonatus NRRL 6349 v1.0	scaffold_51	94936	97872	-	32.95
Pu_GremLINE1	Pilobolus umbonatus NRRL 6349 v1.0	scaffold_51	127463	131371	-	47.675
Pu_GremLINE1	Pilobolus umbonatus NRRL 6349 v1.0	scaffold_54	78446	81349	-	52.391
Pu_GremLINE1	Pilobolus umbonatus NRRL 6349 v1.0	scaffold_54	88785	92693	-	47.493
Pu_GremLINE1	Pilobolus umbonatus NRRL 6349 v1.0	scaffold_61	64336	67218	+	32.878
Pu_GremLINE1	Pilobolus umbonatus NRRL 6349 v1.0	scaffold_63	48288	51074	+	33.367
Pu_GremLINE1	Pilobolus umbonatus NRRL 6349 v1.0	scaffold_7	857037	859784	-	28.887
Pu_GremLINE1	Pilobolus umbonatus NRRL 6349 v1.0	scaffold_81	25738	29679	-	50.184
Pu_GremLINE1	Pilobolus umbonatus NRRL 6349 v1.0	scaffold_82	19232	22021	-	32.492
Pu_GremLINE1	Pilobolus umbonatus NRRL 6349 v1.0	scaffold_82	37613	40366	-	51.879
Pu_GremLINE1	Pilobolus umbonatus NRRL 6349 v1.0	scaffold_9	103648	106584	+	32.854
Rd_GremLINE1	Rhizopus delemar 99-880 from Broad	supercontig_3.1	350123	352834	-	35.779
Rd_GremLINE1	Rhizopus delemar 99-880 from Broad	supercontig_3.1	357128	359839	+	35.779
Rd_GremLINE1	Rhizopus delemar 99-880 from Broad	supercontig_3.1	3829393	3832185	+	35.777
Rd_GremLINE1	Rhizopus delemar 99-880 from Broad	supercontig_3.1	4170682	4174602	+	48.132
Rd_GremLINE1	Rhizopus delemar 99-880 from Broad	supercontig_3.11	652836	655628	+	36.078
Rd_GremLINE1	Rhizopus delemar 99-880 from Broad	supercontig_3.12	353185	355977	+	34.642
Rd_GremLINE1	Rhizopus delemar 99-880 from Broad	supercontig_3.13	837153	839954	-	31.058
Rd_GremLINE1	Rhizopus delemar 99-880 from Broad	supercontig_3.13	844482	847283	+	31.058
Rd_GremLINE1	Rhizopus delemar 99-880 from Broad	supercontig_3.15	165158	167959	+	31.058
Rd_GremLINE1	Rhizopus delemar 99-880 from Broad	supercontig_3.18	594454	597255	-	31.058
Rd_GremLINE1	Rhizopus delemar 99-880 from Broad	supercontig_3.2	1279722	1282565	+	53.745
Rd_GremLINE1	Rhizopus delemar 99-880 from Broad	supercontig_3.2	4678205	4680904	+	35.809
Rd_GremLINE1	Rhizopus delemar 99-880 from Broad	supercontig_3.6	2029619	2032420	-	31.157
Rd_GremLINE1	Rhizopus delemar 99-880 from Broad	supercontig_3.7	898092	900866	-	31.369
Rd_GremLINE1	Rhizopus delemar 99-880 from Broad	supercontig_3.7	2249508	2252201	-	35.036
Rd_GremLINE1	Rhizopus delemar 99-880 from Broad	supercontig_3.7	2431756	2434464	+	33.131
Rd_GremLINE1	Rhizopus delemar 99-880 from Broad	supercontig_3.8	326607	329300	+	34.934
Rm_GremLINE1	Rhizopus microsporus var. microsporus ATCC52814 v1.0	scaffold_85	36581	39355	-	33.366
Rm_GremLINE1	Rhizopus microsporus var. microsporus ATCC52814 v1.0	scaffold_85	73538	76423	-	31.775
Sv_GremLINE1	Saksenaea vasiformis B4078	scaffold_1834	15853	18669	-	32.78
Sv_GremLINE1	Saksenaea vasiformis B4078	scaffold_2361	13955	17731	+	38.225
Sf_GremLINE1	Spinellus fusiger NRRL 22323 v1.0	scaffold_1	831721	834486	-	35.575
Sf_GremLINE1	Spinellus fusiger NRRL 22323 v1.0	scaffold_134	47937	50672	-	35.259
Sf_GremLINE1	Spinellus fusiger NRRL 22323 v1.0	scaffold_31	286688	289423	-	34.459
Sf_GremLINE1	Spinellus fusiger NRRL 22323 v1.0	scaffold_8	7165	9807	-	32.857
Sf_GremLINE1	Spinellus fusiger NRRL 22323 v1.0	scaffold_91	52079	54814	+	35.154
Ur_GremLINE1	Umbelopsis ramanniana AG # v1.0	scaffold_137	2193	5090	+	36.505
Us_GremLINE1	Umbelopsis sp. nov. AD052 v1.0	scaffold_13	61474	64359	-	38.057
Us_GremLINE1	Umbelopsis sp. nov. AD052 v1.0	scaffold_13	67358	71260	-	35.439
Us_GremLINE1	Umbelopsis sp. nov. AD052 v1.0	scaffold_36	145090	148638	+	31.719
Us_GremLINE1	Umbelopsis sp. nov. AD052 v1.0	scaffold_9	490365	494150	-	33.749
Zm_GremLINE1	Zychaea mexicana RSA 1403 v1.0	scaffold_10	87713	90556	-	31.226
Zm_GremLINE1	Zychaea mexicana RSA 1403 v1.0	scaffold_105	2879	5683	-	34.317
Zm_GremLINE1	Zychaea mexicana RSA 1403 v1.0	scaffold_20	329390	332188	+	36.723
Zm_GremLINE1	Zychaea mexicana RSA 1403 v1.0	scaffold_26	274543	277263	+	34.105
Zm_GremLINE1	Zychaea mexicana RSA 1403 v1.0	scaffold_53	8200	11013	+	35.855
Zm_GremLINE1	Zychaea mexicana RSA 1403 v1.0	scaffold_86	89926	92751	+	37.259
